# GelGenie: an AI-powered framework for gel electrophoresis image analysis

**DOI:** 10.1101/2024.09.06.611479

**Authors:** Matthew Aquilina, Nathan J.W. Wu, Kiros Kwan, Filip Bušić, James Dodd, Laura Nicolás-Sáenz, Alan O’Callaghan, Peter Bankhead, Katherine E. Dunn

**Affiliations:** Institute for Bioengineering, School of Engineering, University of Edinburgh, Colin Maclaurin Road, The King’s Buildings, Edinburgh, EH9 3DW, Scotland, UK; Deanery of Molecular, Genetic and Population Health Sciences, University of Edinburgh, Edinburgh, EH8 9AG, Scotland, UK; Centre for Genomic & Experimental Medicine, Institute of Genetics and Cancer, University of Edinburgh, Edinburgh, EH4 2XU, Scotland, UK; Edinburgh Pathology, Institute of Genetics and Cancer, University of Edinburgh, Edinburgh, EH4 2XU, Scotland, UK; CRUK Scotland Centre, Institute of Genetics and Cancer, University of Edinburgh, Edinburgh, EH4 2XU, Scotland, UK

**Keywords:** Gel Electrophoresis, Gel Quantitation, Machine Learning, Image Segmentation, Open-Source, Tool Automation, QuPath

## Abstract

Gel electrophoresis is a ubiquitous laboratory method for the separation and semi-quantitative analysis of biomolecules. However, gel image analysis principles have barely advanced for decades, in stark contrast to other fields where AI has revolutionised data processing. Here, we show that an AI-based system can automatically identify gel bands in seconds for a wide range of experimental conditions, far surpassing the capabilities of current software. We used a dataset containing 500+ images of manually-labelled gels to train various U-Nets to accurately identify bands through segmentation, i.e. classifying pixels as ‘band’ or ‘background’. When applied to gel electrophoresis data from other laboratories, our system generated results that quantitatively matched those of the original authors. We have publicly released our models through GelGenie, an open-source application that allows users to extract bands from gel images on their own devices, with no expert knowledge or experience required.
