## Supplementary data – statistical test (one_side_NEB) for "GelGenie: an AI-powered framework for gel electrophoresis image analysis"

	T	dof (degrees of freedom)	alternative	p-val	CI95%	cohen-d	BF10	power
Manual Segmentation || Manual + Rolling Ball Background Correction	-0.5661558053446198	101	less	0.2862718440927844	[-inf 0.56]	0.04545403652781187	0.256	0.11724761648942464
Manual Segmentation || Patch (Global) Background Correction	-1.6979836862937627	101	less	0.04629493975715937	[ -inf -0.01]	0.09326597616356594	0.876	0.2390946827453344
Manual Segmentation || Local Background Correction	-12.908472739905948	101	less	2.117762533913209e-23	[ -inf -7.83]	1.1626240992754016	2.035e+20	1.0
