## Supplementary data – statistical test (one_side_thermo) for "GelGenie: an AI-powered framework for gel electrophoresis image analysis"

	T	dof (degrees of freedom)	alternative	p-val	CI95%	cohen-d	BF10	power
Manual Segmentation || Manual + Rolling Ball Background Correction	-7.225790909013809	179	less	6.926808073422181e-12	[ -inf -1.36]	0.18688737130716182	1.078e+09	0.8031729686546669
Manual Segmentation || Patch (Global) Background Correction	-11.076525844251353	179	less	2.3743150607906964e-22	[ -inf -2.28]	0.29078860959995784	1.815e+19	0.9875090054424845
Manual Segmentation || Local Background Correction	-11.9602414363226	179	less	6.586754119161384e-25	[ -inf -4.38]	0.6373272215553019	5.911e+21	0.9999999999968592
