## Supplementary data – statistical test (two-sided_stats_NEB) for "GelGenie: an AI-powered framework for gel electrophoresis image analysis"

	T	dof (degrees of freedom)	alternative	p-val	CI95%	cohen-d	BF10	power
Manual Segmentation || Manual + Rolling Ball Background Correction	-0.5661558053446198	101	two-sided	0.5725436881855688	[-1.3 0.72]	0.04545403652781187	0.128	0.0740043829593086
Manual Segmentation || Patch (Global) Background Correction	-1.6979836862937627	101	two-sided	0.09258987951431874	[-1.41 0.11]	0.09326597616356594	0.438	0.15412783640951483
Manual Segmentation || Local Background Correction	-12.908472739905948	101	two-sided	4.235525067826418e-23	[-10.37 -7.61]	1.1626240992754016	1.018e+20	1.0
Manual Segmentation || 1 Pixel Erosion	-12.69354353367997	101	two-sided	1.216850242490256e-22	[-3.66 -2.67]	0.4743596832491605	3.619e+19	0.9973222192904974
Manual Segmentation || 1 Pixel Dilation	0.5224037840052532	101	two-sided	0.6025331944763621	[-0.24 0.41]	0.012626998467920753	0.125	0.05182983762689137
Manual Segmentation || GelAnalyzer (Raw)	-12.260899780732279	101	two-sided	1.031418484963625e-21	[-10.32 -7.45]	0.9640794315008318	4.464e+18	0.9999999999999921
Manual Segmentation || GelAnalyzer (Background Correction)	-1.0724983160976722	101	two-sided	0.28605219063995746	[-1.93 0.58]	0.10131454071270334	0.191	0.17343267313807748
Manual + Rolling Ball Background Correction || Patch (Global) Background Correction	-0.8795624002428692	101	two-sided	0.38118434674297896	[-1.18 0.46]	0.054419639976930716	0.16	0.08458549947464775
Manual + Rolling Ball Background Correction || Local Background Correction	-14.816514633674558	101	two-sided	4.4760504169824896e-27	[-9.87 -7.54]	1.1676225019784447	8.093e+23	1.0
Manual + Rolling Ball Background Correction || 1 Pixel Erosion	-4.525418787694636	101	two-sided	1.6495113105166614e-05	[-4.14 -1.62]	0.45337656516354224	979.219	0.9949876543862336
Manual + Rolling Ball Background Correction || 1 Pixel Dilation	0.7941865451116932	101	two-sided	0.42894892056001455	[-0.56 1.31]	0.05774027005372422	0.149	0.08901420567686412
Manual + Rolling Ball Background Correction || GelAnalyzer (Raw)	-9.950054579893594	101	two-sided	1.1561580370678505e-16	[-10.31 -6.88]	0.9570726466256554	5.221e+13	0.9999999999999865
Manual + Rolling Ball Background Correction || GelAnalyzer (Background Correction)	-1.178659330048571	101	two-sided	0.24130321269209545	[-1.05 0.27]	0.06125201009824624	0.215	0.09400105536271999
Patch (Global) Background Correction || Local Background Correction	-11.913567967079558	101	two-sided	5.8023750220471656e-21	[-9.73 -6.95]	1.0418126377177677	8.233e+17	1.0
Patch (Global) Background Correction || 1 Pixel Erosion	-4.866302584314593	101	two-sided	4.2004124034448836e-06	[-3.54 -1.49]	0.360072022883117	3537.519	0.9496836220573582
Patch (Global) Background Correction || 1 Pixel Dilation	2.0871682427098794	101	two-sided	0.039390296375531056	[0.04 1.44]	0.10370140873992487	0.876	0.1794774030323333
Patch (Global) Background Correction || GelAnalyzer (Raw)	-10.816848912426684	101	two-sided	1.432253723308159e-18	[-9.75 -6.73]	0.8717920365379745	3.78e+15	0.9999999999930567
Patch (Global) Background Correction || GelAnalyzer (Background Correction)	-0.049955463578376866	101	two-sided	0.9602565379350542	[-1.1 1.05]	0.003875866626307169	0.11	0.050172231654642754
Local Background Correction || 1 Pixel Erosion	7.246400790167502	101	two-sided	8.753117314661602e-11	[4.23 7.41]	0.7512993325333995	1.041e+08	0.9999999860621898
Local Background Correction || 1 Pixel Dilation	14.23285422028393	101	two-sided	7.052209778194429e-26	[ 7.81 10.34]	1.1568099716970182	5.402e+22	1.0
Local Background Correction || GelAnalyzer (Raw)	0.16205325837986612	101	two-sided	0.8715876697282119	[-1.17 1.37]	0.010347365222583565	0.111	0.05122832682236682
Local Background Correction || GelAnalyzer (Background Correction)	13.146607911498462	101	two-sided	1.3224411691292768e-23	[7.06 9.57]	1.0716398700190257	3.184e+20	1.0
1 Pixel Erosion || 1 Pixel Dilation	9.385623298610106	101	two-sided	2.0246121352046183e-15	[2.57 3.94]	0.47786244331442757	3.218e+12	0.9975977872018763
1 Pixel Erosion || GelAnalyzer (Raw)	-6.900793228967302	101	two-sided	4.629158013332054e-10	[-7.36 -4.07]	0.6194266965112879	2.095e+07	0.999988602313609
1 Pixel Erosion || GelAnalyzer (Background Correction)	3.2372949207346835	101	two-sided	0.0016327663432113132	[0.96 4.02]	0.3713509257075945	14.151	0.9603363132198225
1 Pixel Dilation || GelAnalyzer (Raw)	-13.298966091520915	101	two-sided	6.2985843503784675e-24	[-10.31 -7.63]	0.9634536510248952	6.589e+20	0.9999999999999918
1 Pixel Dilation || GelAnalyzer (Background Correction)	-1.312963701996938	101	two-sided	0.1921705348795898	[-1.92 0.39]	0.11195433030734088	0.252	0.20148590315244813
GelAnalyzer (Raw) || GelAnalyzer (Background Correction)	9.334930164465485	101	two-sided	2.617580489258534e-15	[6.46 9.95]	0.8886070792144002	2.506e+12	0.9999999999978539
