## Supplementary data – statistical test (two_sided_stats_thermo) for "GelGenie: an AI-powered framework for gel electrophoresis image analysis"

	T	dof (degrees of freedom)	alternative	p-val	CI95%	cohen-d	BF10	power
Manual Segmentation || Manual + Rolling Ball Background Correction	-7.225790909013809	179	two-sided	1.3853616146844362e-11	[-2.25 -1.28]	0.18688737130716182	5.388e+08	0.7033061560579364
Manual Segmentation || Patch (Global) Background Correction	-11.076525844251353	179	two-sided	4.748630121581393e-22	[-3.15 -2.2 ]	0.29078860959995784	9.074e+18	0.9725937579080369
Manual Segmentation || Local Background Correction	-11.9602414363226	179	two-sided	1.3173508238322768e-24	[-5.92 -4.25]	0.6373272215553019	2.955e+21	0.999999999970099
Manual Segmentation || 1 Pixel Erosion	6.107155030172651	179	two-sided	6.1519817974373194e-09	[0.71 1.39]	0.11376774498785736	1.487e+06	0.329570805712036
Manual Segmentation || 1 Pixel Dilation	-4.673502376855802	179	two-sided	5.804858430504683e-06	[-0.87 -0.35]	0.061724669435888765	2134.758	0.13060783230905926
Manual Segmentation || GelAnalyzer (Raw)	1.5203271911298992	179	two-sided	0.13019319134626714	[-0.12 0.95]	0.041770740773841054	0.258	0.0862868723848047
Manual Segmentation || GelAnalyzer (Background Correction)	1.798351013874867	179	two-sided	0.07380638699230734	[-0.06 1.2 ]	0.05409031466988675	0.403	0.11149121416495378
Manual + Rolling Ball Background Correction || Patch (Global) Background Correction	-2.668740128533581	179	two-sided	0.008313268779141745	[-1.58 -0.24]	0.10025550266996404	2.592	0.2674228413443509
Manual + Rolling Ball Background Correction || Local Background Correction	-9.403604622428656	179	two-sided	2.5459449195824768e-17	[-4.02 -2.62]	0.4244454384319441	2.098e+14	0.9998938012419458
Manual + Rolling Ball Background Correction || 1 Pixel Erosion	10.639955745597492	179	two-sided	8.470596464099794e-21	[2.3 3.34]	0.3092164268176721	5.363e+17	0.9848540707345523
Manual + Rolling Ball Background Correction || 1 Pixel Dilation	3.96622070376665	179	two-sided	0.00010548450027504163	[0.58 1.73]	0.11836866190664336	139.737	0.35202451861133993
Manual + Rolling Ball Background Correction || GelAnalyzer (Raw)	8.72568705184986	179	two-sided	1.8032390360174076e-15	[1.69 2.67]	0.2228128187839242	3.262e+12	0.8445438181167144
Manual + Rolling Ball Background Correction || GelAnalyzer (Background Correction)	7.764956309965135	179	two-sided	6.07070884131067e-13	[1.74 2.93]	0.22355490350503354	1.124e+10	0.8468961154855409
Patch (Global) Background Correction || Local Background Correction	-6.008056409074813	179	two-sided	1.025472976686807e-08	[-3.2 -1.62]	0.32094415954804867	9.094e+05	0.9899035056666252
Patch (Global) Background Correction || 1 Pixel Erosion	12.154618173375136	179	two-sided	3.583175244360903e-25	[3.12 4.33]	0.42098672912312735	1.064e+22	0.9998727285412856
Patch (Global) Background Correction || 1 Pixel Dilation	9.076353268059052	179	two-sided	2.0183992970001149e-16	[1.62 2.51]	0.21683891384509088	2.77e+13	0.8247435957068756
Patch (Global) Background Correction || GelAnalyzer (Raw)	8.98259283379777	179	two-sided	3.6359340639572873e-16	[2.41 3.77]	0.3237198364865715	1.559e+13	0.9908571076118838
Patch (Global) Background Correction || GelAnalyzer (Background Correction)	8.29392942345773	179	two-sided	2.5533793568053517e-14	[2.47 4.02]	0.31730926466695725	2.459e+11	0.9885242255406673
Local Background Correction || 1 Pixel Erosion	16.108390625359956	179	two-sided	1.1561336663759101e-36	[5.39 6.89]	0.8097381181549336	2.279e+33	1.0
Local Background Correction || 1 Pixel Dilation	9.227940618028201	179	two-sided	7.759287014673907e-17	[3.52 5.43]	0.536090434659795	7.053e+13	0.9999998967953269
Local Background Correction || GelAnalyzer (Raw)	11.291756654243288	179	two-sided	1.138669272003861e-22	[4.54 6.46]	0.6568216130771354	3.689e+19	0.9999999999949241
Local Background Correction || GelAnalyzer (Background Correction)	9.935600254760338	179	two-sided	8.381265212282295e-19	[4.53 6.78]	0.6181345607387709	5.93e+15	0.9999999998393694
1 Pixel Erosion || 1 Pixel Dilation	-6.5816250327787404	179	two-sided	4.975140842523589e-10	[-2.16 -1.16]	0.1737558447349801	1.682e+07	0.6400973151413252
1 Pixel Erosion || GelAnalyzer (Raw)	-1.981204279673494	179	two-sided	0.049099670133292445	[-1.27 -0. ]	0.0665628890169111	0.563	0.1441225511387223
1 Pixel Erosion || GelAnalyzer (Background Correction)	-1.1923420543042669	179	two-sided	0.23470540622518032	[-1.28 0.31]	0.04672524340172405	0.167	0.09559360398567847
1 Pixel Dilation || GelAnalyzer (Raw)	3.793552915179674	179	two-sided	0.00020296485829938843	[0.49 1.56]	0.10033897758641223	75.997	0.2677872423196636
1 Pixel Dilation || GelAnalyzer (Background Correction)	4.1392009822885525	179	two-sided	5.3592912581521545e-05	[0.62 1.75]	0.10891260885502368	263.142	0.30654407934262295
GelAnalyzer (Raw) || GelAnalyzer (Background Correction)	0.7375398509468254	179	two-sided	0.4617598342611302	[-0.27 0.58]	0.014540947757094767	0.109	0.054324357065437756
